# Dynamics of the energy seascape can explain intra-specific variations in sea-crossing behaviour of soaring birds

**DOI:** 10.1101/733063

**Authors:** E. Nourani, W. M. G. Vansteelant, P. Byholm, K. Safi

**Affiliations:** Department of Migration, Max Planck Institute of Animal Behavior, Radolfzell, Germany; Department of Biology, University of Konstanz, Germany; Theoretical and computational Ecology, Institute for Biodiversity and Ecosystem Dynamics, University of Amsterdam, The Netherlands; Novia University of Applied Sciences, Ekenäs, Finland

**Keywords:** Energy landscape, water-crossing, thermal uplift, soaring, ecological barrier, temperature gradient

## Abstract

Thermal soaring birds extract energy from the atmosphere to achieve energetically low-cost movement. When encountering regions that are energetically costly to fly over, such as open seas, they attempt to adjust the spatio-temporal pattern of their passage to maximize energy extraction from the atmosphere over these ecological barriers. We apply the concept of energy landscapes to investigate the spatio-temporal dynamics of energy availability over the open sea for soaring flight. We specifically investigated how the “energy seascape” may shape age-specific sea-crossing behaviour of European honey buzzards *Pernis apivorus* over the Mediterranean Sea in autumn. We found uplift potential over the sea to be the main determinant of sea-crossing length, rather than wind conditions. Considering this variable as a proxy for available energy over the sea, we constructed the energy seascape for the autumn migration season using forty years of temperature data. Our results indicate that early-migrating adult buzzards are likely to encounter adverse energy subsidence over the Mediterranean, whereas late-migrating juveniles face less adverse flight conditions, and even conditions conducive to soaring flight. Our study provides evidence that the dynamics of the energy landscape can explain intra-specific variation in migratory behaviour also at sea.
