## Supplementary material for "Dynamics of the energy seascape can explain intra-specific variations in sea-crossing behaviour of soaring birds": ESM 1

### Sheet: Sheet1
Age	Nick name	Device ID	Device type	Sex	Tag date	Death / tag failure	Fate	Context	Location
Ad	Kari	59803	Solar Argos/GPS PTT	m	2011-07-27	2013-01-10	Death	Stop transmission	Gabon
Ad	Aarne	118745	Solar Argos/GPS PTT	m	2012-07-24	2014-04-25	Death	Stop transmission	Central African Republic
Ad	Jouko	59284	Solar Argos/GPS PTT	m	2011-07-28	2015-08-29	Tag failure	Stop transmission	Ukraine
Ad	Annika	59360	Solar Argos/GPS PTT	f	2011-08-05	2015-08-31	Tag failure	Stop transmission	Turkey
Ad	Mikko	59624	Solar Argos/GPS PTT	m	2011-08-05	2016-05-04	Tag failure	Stop transmission	Cameroon
Ad	Tiina	59808/6057	Solar Argos/GPS PTT & UvABiTS-tracker	f	2011-07-27	N/A	Alive?	-	Missing data
Ad	Jari	621	UvABiTS-tracker	m	2012-07-27	N/A	Death	-	Missing data
Ad	Johannes	6056	UvABiTS-tracker	m	2013-07-20	2016-06-25	Predated (goshawk)	Corpse retrieved	Finland, at nest
Ad	Päivi	59808	Solar Argos/GPS PTT	f	2013-08-13	2019-05-25	Alive?	Tracker broke due to old age	Egypt
Frequency of data collection during migration varies from 10 minutes (UvABiTS-trackers) to 1-2 hours (PTTs) depending on voltage level. Voltage level again depends on factors such as weather, canopy cover, etc. which influence to what degree the solar arrays obtain sunshine.
